# Integrated analyses of single-cell atlases reveal age, gender, and smoking status associations with cell type-specific expression of mediators of SARS-CoV-2 viral entry and highlights inflammatory programs in putative target cells

**DOI:** 10.1101/2020.04.19.049254

**Authors:** Christoph Muus, Malte D. Luecken, Gokcen Eraslan, Avinash Waghray, Graham Heimberg, Lisa Sikkema, Yoshihiko Kobayashi, Eeshit Dhaval Vaishnav, Ayshwarya Subramanian, Christopher Smilie, Karthik Jagadeesh, Elizabeth Thu Duong, Evgenij Fiskin, Elena Torlai Triglia, Meshal Ansari, Peiwen Cai, Brian Lin, Justin Buchanan, Sijia Chen, Jian Shu, Adam L Haber, Hattie Chung, Daniel T Montoro, Taylor Adams, Hananeh Aliee, J. Samuel, Allon Zaneta Andrusivova, Ilias Angelidis, Orr Ashenberg, Kevin Bassler, Christophe Bécavin, Inbal Benhar, Joseph Bergenstråhle, Ludvig Bergenstråhle, Liam Bolt, Emelie Braun, Linh T Bui, Mark Chaffin, Evgeny Chichelnitskiy, Joshua Chiou, Thomas M Conlon, Michael S Cuoco, Marie Deprez, David S Fischer, Astrid Gillich, Joshua Gould, Minzhe Guo, Austin J Gutierrez, Arun C Habermann, Tyler Harvey, Peng He, Xiaomeng Hou, Lijuan Hu, Alok Jaiswal, Peiyong Jiang, Theodoros Kapellos, Christin S Kuo, Ludvig Larsson, Michael A. Leney-Greene, Kyungtae Lim, Monika Litviňuková, Ji Lu, Leif S Ludwig, Wendy Luo, Henrike Maatz, Elo Madissoon, Lira Mamanova, Kasidet Manakongtreecheep, Charles-Hugo Marquette, Ian Mbano, Alexi Marie McAdams, Ross J Metzger, Ahmad N Nabhan, Sarah K. Nyquist, Lolita Penland, Olivier B Poirion, Sergio Poli, CanCan Qi, Rachel Queen, Daniel Reichart, Ivan Rosas, Jonas Schupp, Rahul Sinha, Rene V Sit, Kamil Slowikowski, Michal Slyper, Neal Smith, Alex Sountoulidis, Maximilian Strunz, Dawei Sun, Carlos Talavera-López, Peng Tan, Jessica Tantivit, Kyle J Travaglini, Nathan R. Tucker, Katherine Vernon, Marc H. Wadsworth, Julia Waldman, Xiuting Wang, Wenjun Yan, William Zhao, Carly G. K. Ziegler, The NHLBI LungMAP Consortium, The Human Cell Atlas Lung Biological Network

**Author notes:** These authors contributed equally (Christoph Muus, Malte D. Luecken, Gokcen Eraslan, Avinash Waghray, Graham Heimberg, Lisa Sikkema, Yoshihiko Kobayashi, Eeshit Dhaval Vaishnav, Ayshwarya Subramanian, Christopher Smilie, Karthik Jagadeesh, Elizabeth Thu Duong, Evgenij Fiskin, Elena Torlai Triglia, Meshal Ansari, Peiwen Cai, Brian Lin, Justin Buchanan, Sijia Chen, Jian Shu, Adam L Haber, Hattie Chung, Daniel T Montoro).

## Abstract

The COVID-19 pandemic, caused by the novel coronavirus SARS-CoV-2, creates an urgent need for identifying molecular mechanisms that mediate viral entry, propagation, and tissue pathology. Cell membrane bound angiotensin-converting enzyme 2 (ACE2) and associated proteases, transmembrane protease serine 2 (TMPRSS2) and Cathepsin L (CTSL), were previously identified as mediators of SARS-CoV2 cellular entry. Here, we assess the cell type-specific RNA expression of *ACE2*, *TMPRSS2*, and *CTSL* through an integrated analysis of 107 single-cell and single-nucleus RNA-Seq studies, including 22 lung and airways datasets (16 unpublished), and 85 datasets from other diverse organs. Joint expression of *ACE2* and the accessory proteases identifies specific subsets of respiratory epithelial cells as putative targets of viral infection in the nasal passages, airways, and alveoli. Cells that co-express ACE2 and proteases are also identified in cells from other organs, some of which have been associated with COVID-19 transmission or pathology, including gut enterocytes, corneal epithelial cells, cardiomyocytes, heart pericytes, olfactory sustentacular cells, and renal epithelial cells. Performing the first meta-analyses of scRNA-seq studies, we analyzed 1,176,683 cells from 282 nasal, airway, and lung parenchyma samples from 164 donors spanning fetal, childhood, adult, and elderly age groups, associate increased levels of *ACE2*, *TMPRSS2*, and *CTSL* in specific cell types with increasing age, male gender, and smoking, all of which are epidemiologically linked to COVID-19 susceptibility and outcomes. Notably, there was a particularly low expression of ACE2 in the few young pediatric samples in the analysis. Further analysis reveals a gene expression program shared by *ACE2^+^TMPRSS2^+^* cells in nasal, lung and gut tissues, including genes that may mediate viral entry, subtend key immune functions, and mediate epithelial-macrophage cross-talk. Amongst these are IL6, its receptor and co-receptor, *IL1R*, TNF response pathways, and complement genes. Cell type specificity in the lung and airways and smoking effects were conserved in mice. Our analyses suggest that differences in the cell type-specific expression of mediators of SARS-CoV-2 viral entry may be responsible for aspects of COVID-19 epidemiology and clinical course, and point to putative molecular pathways involved in disease susceptibility and pathogenesis.
