## Supplementary Tables for "Integrated analyses of single-cell atlases reveal age, gender, and smoking status associations with cell type-specific expression of mediators of SARS-CoV-2 viral entry and highlights inflammatory programs in putative target cells": COVID19_dataset_overview.xlsx

### Sheet: Dataset_overview
Dataset name	PI/Last author	n_donors	n_samples	n_cells	publication link	first author	DOI	bioRxiv link	Data link	Used in Fig 3	Used in ED Fig 4	Used in ED Fig 5	Used in ED Fig 6	Used in ED Fig 7	Used in ED Fig 8	Okay to share?	Ethics approval (IRB/OSRB)
Barbry	Barbry, Pascal	10	35	77969	submitted to AJRCCM	Deprez, Marie	https://doi.org/10.1101/2019.12.21.884759	https://www.biorxiv.org/content/10.1101/2019.12.21.884759v1	https://www.ebi.ac.uk/ega/dacs/EGAC00001001417	a,d*,e,f*,g	a,	yes*	yes*	yes	yes*	Yes	The study was approved by the Comité de Protection des Personnes Sud Est IV (approval number: 17/081) and informed written consent was obtained from all participants involved. All experiments were performed during 8 months, in accordance with relevant guidelines and French and European regulations. No deviations were made from our approved protocol named 3Asc (An Atlas of Airways at a single cell…
Kaminski	Kaminski, Naftali	28	38	95303	unpublished	Adams, Taylor	https://doi.org/10.1101/759902	https://www.biorxiv.org/content/10.1101/759902v3		a,e,g	a,		yes	yes		Yes	IPF and COPD lungs were obtained from patients undergoing transplant while healthy lungs were from rejected donor lung organs that underwent lung transplantation at the Brigham and Women’s Hospital or donor organs provided by the National Disease Research Interchange (NDRI). The study protocol was approved by the Partners Healthcare Institutional Board Review (IRB Protocol # 2011P002419)
Krasnow	Krasnow, Mark	3	5	60993	unpublished	Travaglini, Kyle	https://doi.org/10.1101/742320	https://www.biorxiv.org/content/10.1101/742320v1	https://www.synapse.org/#!Synapse:syn21041850/.	a,d,e,f,g^	a,	yes	yes	yes	yes	public	IRB protocol number 15166
Kropski_Banovich	Kropski, Jonathan and Banovich, Nicholas	10	10	31644	data publ., manuscript bioRxiv	Habermann	https://doi.org/10.1101/753806	https://www.biorxiv.org/content/10.1101/753806v1	https://www.ncbi.nlm.nih.gov/geo/query/acc.cgi?acc=GSE135893	a,d,e,f,g^	a,	yes	yes	yes	yes	public	Vanderbilt IRB # 060165, 171657, and Western IRB#20181836
Lafyatis_Rojas	Lafyatis, Robert and Rojas, Mauricio	6	8	22898	https://erj.ersjournals.com/content/54/2/1802441.long	Morse, Christina	https://doi.org/10.1183/13993003.02441-2018		https://www.ncbi.nlm.nih.gov/geo/query/acc.cgi?acc=GSE128033	a,d,e,f,g^	a,	yes	yes	yes	yes	public	see paper
Linnarsson	Linnarsson, Sten	4	6	4932	unpublished					a,e,g	a,b		yes	yes		Yes	Swedish Ethical Review authority approval number 2018/769-31
Meyer_a	Meyer, Kerstin	5	5	56711	https://genomebiology.biomedcentral.com/articles/10.1186/s13059-019-1906-x	Madissoon	https://doi.org/10.1186/s13059-019-1906-x		https://data.humancellatlas.org/explore/projects/c4077b3c-5c98-4d26-a614-246d12c2e5d7	a,d,e,f,g^	a,	yes	yes	yes	yes	public	see paper
Meyer_b	Meyer, Kerstin	5	45	117535	unpublished					a,d,e,f,g^	a,	yes	yes	yes	yes	Yes	CBTM (Cambridge Biorepository for Translational Medicine), research ethics approval number: UK NHS REC approval reference number 15/EE/0152.
Misharin	Misharin, Alexander	1	3	18753	unpublished					a,e,g	a,		yes	yes		Yes	STU00056197, STU00201137, STU00202458
Misharin_Budinger	Misharin, Alexander and Budinger, Scott	8	8	41778	https://www.atsjournals.org/doi/abs/10.1164/rccm.201712-2410OC	Reyfman	https://doi.org/10.1164/rccm.201712-2410OC		https://www.ncbi.nlm.nih.gov/geo/query/acc.cgi?acc=GSE122960	a,d,e,f,g^	a,	yes	yes	yes	yes	public	see paper
Nawijn	Nawijn, Martijn	6	8	18197	https://www.nature.com/articles/s41591-019-0468-5	Vieira-Braga	https://doi.org/10.1038/s41591-019-0468-5		https://www.ebi.ac.uk/ega/studies/EGAS00001001755	a,d*,e,f*,g^	a,	yes*	yes*	yes	yes*	public	see paper
Rawlins	Rawlins, Emma	24	24	53409	unpublished					a,e,g	a,b		yes	yes		Yes	Human embryonic and foetal lungs were obtained from terminations of pregnancy from Cambridge University Hospitals NHS Foundation Trust under permission from NHS Research Ethical Committee (96/085) and the Joint MRC/Wellcome Trust Human Developmental Biology Resource (grant R/R006237/1, www.hdbr.org, HDBR London: REC approval 18/LO/0822; HDBR Newcastle: REC approval 18/NE/0290).
Regev	Regev, Aviv	3	3	43527	unpublished					a,e,g	a,		yes	yes		Yes	GTEX: ORSP-3635
Regev_Rajagopal	Regev, Aviv and Rajagopal, Jayaraj	9	35	322998	unpublished					a,d,e,f,g^	a,b"	yes	yes	yes	yes	Yes	MGH IRB: Rajagopal, 2012P001079 (ORSP-3900) under ORSP-3490
Schultze	Schultze, Joachim	6	6	22641	unpublished	Bassler, Kevin				a,e	a,		yes	yes		Yes	Human studies were approved by the ethics committees of the University of Bonn and University hospital Bonn (local ethics vote 076/16) and the Medizinische Hochschule Hannover (local ethics vote 7414/2017)
Schultze_Falk	Schultze, Joachim and Falk, Christine	1	1	1965	unpublished	Kapellos, Theodoros & Chichelnitskiy, Evgeny				a,e,g	a,		yes	yes		Yes	Human studies were approved by the ethics committees of the University of Bonn and University hospital Bonn (local ethics vote 076/16) and the Medizinische Hochschule Hannover (local ethics vote 7414/2017)
Seibold	Seibold, Max	15	15	36248	accepted in Nature Comm	Goldfarbmuren, Katherine	https://doi.org/10.1101/612747	https://www.biorxiv.org/content/10.1101/612747v1		a,d,e,f,g^	a,b"	yes	yes	yes	yes	Yes	Fifteen human tracheal airway epithelia were isolated from de-identified donors whose lungs were not suitable for transplantation. Lung specimens were obtained from the International Institute for the Advancement of Medicine (Edison, NJ) and the Donor Alliance of Colorado. The National Jewish Health Institutional Review Board (IRB) approved the research under IRB protocols HS-3209 and HS-2240.
Shalek	Shalek, Alex, and Barrett, Nora	3	3	7603	https://www.nature.com/articles/s41586-018-0449-8	Ordovas-Montanes	https://doi.org/10.1038/s41586-018-0449-8			a,e,g	a,			yes		public	see paper
Spence	Spence, Jason	6	11	78401	https://www.ncbi.nlm.nih.gov/pubmed/32109386	Miller	https://doi.org/10.1016/j.devcel.2020.01.033			a,e,g	a,b		yes	yes		public	see paper
Whitsett_Xu_10X	Xu, Yan and Whitsett, Jeffrey	6	6	34185	unpublished					a,e,g	a,b		yes	yes		Yes	Donor lungs samples were provided through the federal United Network of Organ Sharing via the National Disease Research Interchange (NDRI) and International Institute for Advancement of Medicine (IIAM) and entered into the NHLBI LungMAP Biorepository for Investigations of Diseases of the Lung (BRINDL) at the University of Rochester Medical Center, overseen by the IRB as RSRB00047606
Whitsett_Xu_dropSeq	Xu, Yan and Whitsett, Jeffrey	2	2	3267	unpublished					a,e,g	a,b		yes	yes		Yes	Donor lungs samples were provided through the federal United Network of Organ Sharing via the National Disease Research Interchange (NDRI) and International Institute for Advancement of Medicine (IIAM) and entered into the NHLBI LungMAP Biorepository for Investigations of Diseases of the Lung (BRINDL) at the University of Rochester Medical Center, overseen by the IRB as RSRB00047606
Xavier	Xavier, Ramnik and Regev, Aviv	3	5	25726	unpublished					a,e,g	a,		yes	yes		Yes	Medoff, 2003P000555 (CG-5242) under ORSP-3490 (lung); Medoff, 2015P000319 (CG-5145) under ORSP-3490 (lung)
	total:	164	282	1176683
										* non-nasal samples
										^ non-smoking samples
										" samples age 10 and under

### Sheet: Dataset_Donor_overview
donor	last_author/PI	age	sex	has smoked	n_samples	n_cells
D363	Barbry	24	female	FALSE	4	7547
D344	Barbry	26	female	FALSE	4	6041
D367	Barbry	27	male	FALSE	4	9554
D339	Barbry	29	male	FALSE	4	7148
D322	Barbry	30	female	FALSE	3	5498
D353	Barbry	30	female	FALSE	4	15434
D326	Barbry	31	male	FALSE	3	5183
D354	Barbry	33	male	FALSE	3	6906
D337	Barbry	35	female	FALSE	1	1378
D372	Barbry	35	female	FALSE	5	13280
081C	Kaminski	20	male	nan	1	962
137C2	Kaminski	21	female	nan	2	4541
001C	Kaminski	22	male	nan	1	1849
208C	Kaminski	23	male	nan	1	2037
002C	Kaminski	25	female	nan	1	693
092C	Kaminski	29	male	nan	1	4315
218C	Kaminski	29	male	nan	4	4810
484C	Kaminski	31	male	nan	1	1102
133C	Kaminski	32	female	nan	1	8348
226C	Kaminski	32	male	nan	2	10661
483C	Kaminski	35	male	nan	1	2159
396C	Kaminski	37	female	nan	1	1240
098C	Kaminski	41	female	nan	2	9128
084C	Kaminski	46	male	nan	1	477
454C	Kaminski	48	female	nan	1	1153
034C	Kaminski	49	male	nan	1	705
244C	Kaminski	50	male	nan	1	165
137C	Kaminski	54	male	nan	1	998
465C	Kaminski	56	male	nan	1	2610
388C	Kaminski	61	male	nan	1	2272
192C	Kaminski	62	female	nan	2	3990
160C	Kaminski	64	male	nan	1	4494
222C	Kaminski	65	male	nan	3	9999
065C	Kaminski	66	female	nan	1	1871
253C	Kaminski	66	female	nan	1	941
439C	Kaminski	66	female	nan	2	7107
003C	Kaminski	67	female	nan	1	3415
296C	Kaminski	80	female	nan	1	3261
donor_2	Krasnow	46	male	FALSE	2	28793
donor_3	Krasnow	51	female	FALSE	2	24676
donor_1	Krasnow	75	male	TRUE	1	7524
VUHD65	Kropski_Banovich	17	male	TRUE	1	2552
VUHD66	Kropski_Banovich	30	male	TRUE	1	2802
VUHD67	Kropski_Banovich	30	female	TRUE	1	7612
VUHD69	Kropski_Banovich	31	female	FALSE	1	800
THD0001	Kropski_Banovich	36	male	TRUE	1	2218
VUHD71	Kropski_Banovich	38	male	TRUE	1	2195
THD0002	Kropski_Banovich	40	female	FALSE	1	2647
VUHD68	Kropski_Banovich	41	male	TRUE	1	5815
VUHD70	Kropski_Banovich	54	male	TRUE	1	1509
THD0005	Kropski_Banovich	59	male	TRUE	1	3494
2_temp	Lafyatis_Rojas	18	male	FALSE	1	3182
3_temp	Lafyatis_Rojas	23	female	FALSE	2	9557
6_temp	Lafyatis_Rojas	55	male	TRUE	1	3319
5_temp	Lafyatis_Rojas	56	male	FALSE	2	2025
1_temp	Lafyatis_Rojas	57	female	FALSE	1	4119
4_temp	Lafyatis_Rojas	76	male	FALSE	1	696
XDD:348	Linnarsson	-0.67	female	nan	1	766
XDD:2924:342	Linnarsson	-0.61	male	nan	1	874
XDD:359	Linnarsson	-0.52	female	nan	2	1639
XDD:351	Linnarsson	-0.5	male	nan	2	1653
356C	Meyer_a	42.5	female	FALSE	1	13520
368C	Meyer_a	57.5	male	TRUE	1	7186
367C	Meyer_a	67.5	male	TRUE	1	13321
390C	Meyer_a	67.5	female	FALSE	1	14779
343B	Meyer_a	72.5	female	FALSE	1	7905
A43	Meyer_b	35	male	TRUE	4	29421
A47	Meyer_b	58	female	FALSE	10	14086
A37	Meyer_b	59	female	TRUE	11	16576
A40	Meyer_b	64	male	TRUE	10	39420
A44	Meyer_b	66	male	TRUE	10	18032
NU_CZI01	Misharin	54	male	nan	3	18753
Donor_08	Misharin_Budinger	21	male	FALSE	1	4901
Donor_06	Misharin_Budinger	22	female	FALSE	1	4300
Donor_03	Misharin_Budinger	29	female	FALSE	1	5235
Donor_07	Misharin_Budinger	47	female	TRUE	1	7516
Donor_05	Misharin_Budinger	49	female	TRUE	1	5341
Donor_02	Misharin_Budinger	55	male	TRUE	1	3858
Donor_04	Misharin_Budinger	57	female	FALSE	1	5191
Donor_01	Misharin_Budinger	63	female	FALSE	1	5436
ARMS040	Nawijn	52.5	male	FALSE	1	1005
ARMS051	Nawijn	52.5	female	TRUE	2	7895
ARMS032	Nawijn	57.5	male	FALSE	1	1615
ARMS038	Nawijn	57.5	male	FALSE	1	1493
ARMS054	Nawijn	57.5	male	FALSE	2	4107
ARMS026	Nawijn	62.5	male	TRUE	1	2082
data8011222	Rawlins	-0.63	female	nan	1	3386
data8012016	Rawlins	-0.6	female	nan	1	4163
data8062354	Rawlins	-0.44	female	nan	1	3044
data8713188	Rawlins	-0.44	male	nan	1	2387
data8713184	Rawlins	-0.44	male	nan	1	2280
data8713185	Rawlins	-0.44	male	nan	1	2276
data8062353	Rawlins	-0.44	female	nan	1	1612
data8713189	Rawlins	-0.44	male	nan	1	1023
data8713187	Rawlins	-0.38	male	nan	1	4031
data8713186	Rawlins	-0.38	male	nan	1	3505
data8062350	Rawlins	-0.38	male	nan	1	885
data8713190	Rawlins	-0.38	male	nan	1	1341
data8062349	Rawlins	-0.38	male	nan	1	1503
data8713191	Rawlins	-0.38	male	nan	1	1866
data8713177	Rawlins	-0.35	male	nan	1	2619
data8713176	Rawlins	-0.35	male	nan	1	2528
data8062355	Rawlins	-0.35	female	nan	1	1599
data8062356	Rawlins	-0.35	female	nan	1	1072
data8062351	Rawlins	-0.31	male	nan	1	1374
data8062352	Rawlins	-0.31	male	nan	1	994
data8713181	Rawlins	-0.31	male	nan	1	1761
data8713178	Rawlins	-0.31	male	nan	1	2252
data8713180	Rawlins	-0.31	male	nan	1	2853
data8713179	Rawlins	-0.31	male	nan	1	3055
Individual_1	Regev	45.5	female	nan	1	16351
Individual_0	Regev	55.5	male	nan	1	18118
Individual_2	Regev	55.5	male	nan	1	9058
HU39	Regev_Rajagopal	0.25	male	FALSE	4	29908
HU49	Regev_Rajagopal	18	female	FALSE	3	56575
HU32	Regev_Rajagopal	20	male	FALSE	6	24400
HU37	Regev_Rajagopal	42	female	FALSE	6	66596
HU62	Regev_Rajagopal	46	male	FALSE	2	23394
HU28	Regev_Rajagopal	57	female	FALSE	4	12301
HU48	Regev_Rajagopal	57	female	TRUE	3	58081
HU30	Regev_Rajagopal	59	female	FALSE	5	33975
HU52	Regev_Rajagopal	66	female	FALSE	2	17768
Pt133	Schultze	49	female	nan	1	4027
Pt172	Schultze	53	male	nan	1	1592
Pt139	Schultze	55	female	nan	1	2855
Pt111	Schultze	56	female	nan	1	2377
Pt135	Schultze	58	male	nan	1	9637
Pt141	Schultze	60	male	nan	1	2153
Patient 10	Schultze_Falk	67	male	nan	1	1965
T89	Seibold	10	female	FALSE	1	2694
T84	Seibold	22	male	TRUE	1	1883
T121	Seibold	23	female	TRUE	1	1433
T137	Seibold	27	male	FALSE	1	1351
T126	Seibold	35	female	FALSE	1	1798
T153	Seibold	38	male	FALSE	1	3434
T90	Seibold	44	male	TRUE	1	2230
T101	Seibold	55	male	TRUE	1	3295
T120	Seibold	57	female	TRUE	1	1846
T85	Seibold	59	male	TRUE	1	3775
T154	Seibold	61	male	TRUE	1	1650
T165	Seibold	64	male	FALSE	1	2118
T164	Seibold	66	male	FALSE	1	3247
T167	Seibold	66	female	TRUE	1	2867
T166	Seibold	68	female	FALSE	1	2627
362	Shalek	24	female	nan	1	4063
360	Shalek	29	male	nan	1	2658
358	Shalek	34	male	nan	1	882
HT187	Spence	-0.77	male	nan	3	16435
HT189	Spence	-0.77	male	nan	1	3692
HT177	Spence	-0.61	male	nan	2	9592
HT234	Spence	-0.55	male	nan	2	11374
HT182	Spence	-0.43	male	nan	2	32505
HT223	Spence	-0.41	male	nan	1	4803
31wk_D1	Whitsett_Xu_10X	0	male	nan	1	4458
31wk_D2	Whitsett_Xu_10X	0	female	nan	1	5430
31wk_D3	Whitsett_Xu_10X	0	male	nan	1	5910
3yr_D1	Whitsett_Xu_10X	3	male	nan	1	4821
3yr_D2	Whitsett_Xu_10X	3	male	nan	1	8505
3yr_D3	Whitsett_Xu_10X	3	female	nan	1	5061
31wk_D4	Whitsett_Xu_dropSeq	0	female	nan	1	1672
39wk_D1	Whitsett_Xu_dropSeq	0	female	nan	1	1595
XavierLab_Patient1	Xavier	52.5	male	nan	1	3838
XavierLab_Patient3	Xavier	67	male	nan	2	5432
XavierLab_Patient2	Xavier	72.5	male	nan	2	16456
				total:	282	1176683
*when age bin was provided, mean of age bin is shown
fetal age calculation:
conversion of weeks post gestation to age in years: (weeks_post_gestation - 40) / 52 (Linnarsson, Spence)
conversion of weeks post conception to age in years: (weeks_post_conception - 38) / 52 (Rawlins)

### Sheet: Cell Ontology
Level_1	Level_2	Level_3	Meyer_a	Misharin/Budinger	Nawijn (lung)	Nawijn (nasal)	Kropski/Banovich	Lafyatis/Rojas	Misharin	Regev_Rajagopal	Regev	Whitsett/Xu	Kaminski	Krasnow	Schultze	Schultze/Falk	Shalek/Barrett	Rawlins	Xavier/Regev	Meyer_b	Spence	Barbry	Seibold	Linnarsson
Epithelial	>											Epi_Other
|	fetal airway progenitors																				Fetal Airway Progenitors
|	Airway epithelium	>										Epi_Airway			Airway epithelial cell						Airway Epithelium
|	|	Basal			Basal 1	Basal 1	Basal		Basal_resting	Basal			Basal	Basal			basal cell of olfactory epithelium	Basal	Basal	Basal		Basal	Proliferating.basal
|	|	|			Basal 2	Basal 2			Suprabasal					Proximal Basal						Suprabasal		Suprabasal	Differentiating.basal
|	|	|			Basal cycling				Basal_cells_proliferating					Proliferating Basal								Suprabasal N	Proteasomal.basal
|	|	|			Basal activated				Basal_cells_TP63					Differentiating Basal									KRT8.high
|	|	|							Basal_activated
|	|	|							KRT13_cornified
|	|	Multiciliated lineage	Ciliated	Ciliated cells	Ciliated	Ciliated	Ciliated	9 Ciliated Cell	Ciliated	Ciliated	Epithelial cell (ciliated)	Epi_Ciliated	Ciliated	Ciliated		Ciliated cells	ciliated cell	Ciliated	Ciliated	Ciliated	Multiciliated	Deuterosomal	Ciliated	ciliated
|	|	|			Mucous ciliated	Ciliated(Nasal)	Differentiating Ciliated							Proximal Ciliated				Multi-ciliated	Ciliated-cycling	Deuterosomal		Multiciliated
|	|	|																				Multiciliated N
|	|	Secretory		Secretory cells	Club	Club	SCGB3A2+	12 Club	Club		Epithelial cell (club)	Epi_Club	Club	Club		Club cells	secretory cell	Club	Secretory-Club	Secretory		Secretory N	Mucus.secretory	secretory
|	|	|		Alveolar epithelial type 2 cells + Secretory cells	Goblet	Goblet_1(Nasal)	SCGB3A2+ SCGB1A1+		Goblet			Epi_Goblet	Goblet	Goblet					Secretory-Goblet	Club_cell_SCGB		Secretory
|	|	|				Goblet 2(Nasal)	MUC5B+
|	|	|					MUC5AC+ High
|	|	Rare			Ionocytes	Ionocytes			Ionocytes	Ionocytes			Ionocyte	Ionocyte						Ionocytes		Rare cells	Ionocyte
|	|	|								Tuft.like													Tuft-like
|	|	|							Neuroendocrine	Neuroendocrine	Neuroendocrine		Neuroendocrine	Neuroendocrine				Neuroendocrine		Neuroendocrine	Neuroendocrine		PNEC	neuroendocrine
|	|	New!		Epithelial cells, proliferating
|	Submucosal Gland	>
|	|	Submucosal Secretory			Submucosal				SMG_Serous	Secretory				Serous						SMG_Serous		Serous	SMG.secretory
|	|	|							SMG_Mucous					Mucous						SMG_Mucous		SMG Goblet	SMG.basal
|	|	|							SMG_MUC5Blow_DEFB1
|	|	|
|	Alveolar epithelium	>														AECs
|	|	AT1	Alveolar_Type1	Alveolar epithelial type 1 cells			AT1	8 AT1	AT1	AT1	Epithelial cell (alveolar type I)	Epi_AT1	AT1	Alveolar Epithelial Type 1				AT1	AT1	AT_1
|	|	|
|	|	|
|	|	AT2	Alveolar_Type2	Alveolar epithelial type 2 cells			AT2	6 AT2	AT2	AT2	Epithelial cell (alveolar type II)	Epi_AT2	AT2	Alveolar Epithelial Type 2				AT2	AT2	AT_2				AT2-like
|	|	|		Alveolar epithelial type 2 cells + Secretory cells			Transitional AT2		AT2_activated					Signaling Alveolar Epithelial Type 2					Transitional ATs
|	|	|					Proliferating Epithelial Cells
|	New!	>					KRT5-/KRT17+
|	New!	>																	Basaloid
Endothelial	>									Endothelial		Endothelial									Endothelial
|	Blood vessels	>	Blood_vessel	Endothelial cells			Endothelial Cells	4 Endothelial			Endothelial cell (vascular)							Blood vessel endothelial		Endothelial_Bl		Endothelial
|	|	Arterial			Resting endothelium								Arterial EC	Artery					Arterioles	Endothelial_Bl_Artery
|	|	|											Bronchial EC
|	|	Capillary											Capillary A EC	Capillary					Capillaries	Endothelial_Bl_Cap
|	|	|											Capillary B EC	Capillary Aerocyte						Endothelial_Bl_Cap_a
|	|	Venous																		Endothelial_Bl_Vein
|	|	|			Activated endothelium								Venous EC	Vein					Venules
|	|	New!												Bronchial Vessel 1
|	|	New!												Bronchial Vessel 2
|	|	New!												Capillary Intermediate 1
|	|	New!												Capillary Intermediate 2
|	Lymphatics	>
|	|	Lymphatic EC	Lymph_vessel	Lymphatics			Lymphatic Endothelial Cells	11 Lymphatic endothelial			Endothelial cell (lymphatic)		Lymphatic EC	Lymphatic				Lymphatic endothelial	LEC	Endothelial_lymph
|	New!	>																	Endothelial-like
Stroma	>			Stromal cells (fibroblasts, smooth muscle, pericytes				7 Fibroblast/SMC/pericyte				Mesenchyme						Mesenchymal			Mesenchyme
|	Fibroblast lineage	>	Fibroblast							Fibroblast	Fibroblast		Fibroblast	Adventitial Fibroblast				Fibroblast	Fibroblast	Fibroblast	Mesenchyme PDGFRa+	Fibroblast
|	|	Fibroblasts			Fibroblasts		Fibroblasts		Fibroblast	Pericytes			Pericytes	Alveolar Fibroblast					Pericytes	AlvF		Pericyte
|	|	|					PLIN2+ Fibroblasts		Pericytes					Lipofibroblast
|	|	|												Pericyte
|	|	Myofibroblasts					Myofibroblasts						Myofibroblast	Myofibroblast					Myofibroblasts
|	Smooth Muscle	>					Smooth Muscle Cells		SMC	SmoothMuscle			Smooth Muscle	Vascular Smooth Muscle				Smooth muscle	SMC	Muscle_smooth		Smooth muscle
|	|	Airway smooth muscle	Muscle_cells		Smooth muscle									Airway Smooth Muscle						Muscle_airway	Airway Smooth Muscle
|	|	Venous smooth muscle	Muscle_cells																	Muscle_vascular	Vascular Smooth Muscle
|	|	Fibromyocyte												Fibromyocyte
|	|	New!																		Muscle_FABP4
|	|	New!																		Muscle_LAMC3
|	Mesothelium	>					Mesothelial Cells			Mesothelium			Mesothelium	Mesothelial						Mesothelia
|	New!	>																			Cartilage
|	New!	>																			Mesenchyme RSPO2+
Immune	>											Immune
|	Lymphoid	>		Lymphoid lineage: Plasma cells, B cells, T cells						T.NK.cells								Megakaryocyte or mast cell
|	|	B cell lineage	B_cells		B cells	B_Cells	B Cells	15 B-cell/plasma cell	B_cells		Immune (B cell)		B cells	B		B cells		B	B cells	B_cells		B cells
|	|	|	Plasma_cells				Plasma Cells		Plasma_cells	B.cells			Plasma cells	Plasma					Plasma	B_plasma		Plasma cells
|	|	T cell lineage	T_CD4		T cells		T Cells	2 T-Cell	CD4_T_cells		Immune (T cell)		CD4 T cells	CD4+ Naive T	T cell	T cells	T cell	T	T cells	T_CD4	Hematopoietic, T Cells
|	|	|	T_CD8_CytT				Proliferating T Cells		CD8_T_cells				CD8 T cells	CD4+ Memory/Effector T					CTLs	T_CD4_MAIT
|	|	|	T_regulatory										Tregs	CD8+ Naive T					Tregs	T_CD8
|	|	|	T_cells_Dividing											CD8+ Memory/Effector T						T_CD8_CTL
|	|	|												Natural Killer T
|	|	Innate lymphoid cells	NK				NK Cells	5 T-cell/NK cell			Immune (NK cell)		NK cells	Natural Killer	ILC	NK cells		cKit+ ILC		NK	Hematopoietic, Natural Killer Cell	LT/NK
|	|	|	NK_Dividing										ILC A	Proliferating NK/T				NK
|	|	|											ILC B
|	Myeloid	>								Myeloid
|	|	Dendritic cells	DC_1	Dendritic cells	DCs	Dendritic_Cells	cDCs	10 Dendritic cell	DC1_CLEC9A				DC Mature	Dendritic		DCs		Dendritic	cDCs	DC_1		Dendritic
|	|	|	DC_2				pDCs		DC2_FCER1A				DC1	Myeloid Dendritic Type 1	cDC1					DC_2
|	|	|	DC_plasmacytoid										DC2	Myeloid Dendritic Type 2	cDC2					DC_plasmacytoid
|	|	|	DC_Monocyte_Dividing										pDC	Plasmacytoid Dendritic	pDC					DC_activated
|	|	|	DC_activated										DC Langerhans
|	|	Macrophages	Macrophage_Dividing	Alveolar macrophages	Luminal macrophages		Macrophages	0 FABP4hi Macrophage	Alveolar_macrophages		Immune (macrophage)				macrophage	Macrophages	macrophage	Macrophage	Macrophages	Macrophage	Hematopoietic, Macrophage	Macrophage		non_alveolar_macrophages
|	|	|	Macrophage_MARCOpos	Not-alveolar macrophages			Proliferating Macrophages	1 SPP1hi Macrophage	Alveolar_macrophages_activated_IFI27				Alveolar macrophages	Macrophage					Alveolar Macrophage
|	|	|	Macrophage_MARCOneg	Macrophages, proliferating	Inlammatory DCs				Alveolar_macrophages_FN1-positive				Not alveolar macrophages	Proliferating Macrophage						Macrophage_MARCOneg
|	|	|							Alveolar_macrophages_CCL3-positive					TREM2+ Dendritic
|	|	|							Not_alveolar_macrophages					EREG+ Dendritic
|	|	|							Not_alveolar_macrophages_IDO1-positive					IGSF21+ Dendritic
|	|	|							Macrophages_mixed_cluster
|	|	Monocytes	Monocyte	Monocytes	Neutrophils	Neutrophil_CD14_high	Monocytes	3 FCN1hi monocyte	Classical_monocytes				Classical monocytes	Classical Monocyte	CD14.monocyte	Monocytes		Monocyte	cMonocyte	Monocyte_CD14		Monocyte		monocytes
|	|	|							Intermediate_monocytes				Non-classical monocytes	Intermediate Monocyte					ncMonocyte	Monocyte_CD16
|	|	|							Non-classical_monocytes					Nonclassical Monocyte
|	|	|												OLR1+ Classical Monocyte
|	|	New!													MDC
|	|	Mast cells	Mast_cells	Mast cells	Mast cells		Mast Cells	13 Mast cell		Mast	Immune (mast cell)		Mast	Basophil/Mast 1	Mast cell	Mast cells	mast cell		Mast	Mast_cell		Mast cells
|	|	|												Basophil/Mast 2
|	Granulocytes	>
|	|	Basophilic
|	|	Neutrophilic												Neutrophil	Neutrophil	Neutrophils	neutrophil	Neutrophil
|	|	Eosinophilic													Eosinophil
	Megakaryocytic/erythroid	>
|	|	Megakaryocytes												Platelet/Megakaryocyte
|	|	Erythrocytes																Erythroid		Red_blood_cell	Red Blood Cells			erythroid_lineage
Cycling cells	>				Cycling			14 Proliferating cell	Proliferating cells							Proliferating cells			Cycling		Proliferating/Cycling Cells
New	>																		Neurons
Unicorns and artifacts		>		Mixed cluster, integration artifact					Not_immune															endocrine
Unicorns and artifacts		>							Immune
