## Supplementary Tables for "Integrated analyses of single-cell atlases reveal age, gender, and smoking status associations with cell type-specific expression of mediators of SARS-CoV-2 viral entry and highlights inflammatory programs in putative target cells": Supplementary_Table_01_CrossTissueAnalysisDatasets.xlsx

### Sheet: Sheet1
Tissue(s)	Data Source	Dataset ID	n_samples	n_donors	n_cells	Publication/accession/Data access	On Terra	Used in Figure 1	Used in Figure 2	Used in Figure 4		Used in Figure 5	Used in Figure 6	Used in ED Fig 1	Used in ED Fig 2	Used in ED Fig 3	Used in ED Fig 4	Used in ED Fig 5	Used in ED Fig 6	Used in ED Fig 7	Used in ED Fig 8	Used in ED Fig 9	Used in ED Fig 10	Used in ED Fig 11		Used in ED Fig 13	Used in ED Fig 14	IRB	GSE
Adipose	Manton	Adipose_Healthy_Manton_unpublished	3	3	11110	Relevant processed data subset available on Terra	Yes	c,d																				IRB 2007P002165/1(ORSP-3877)
Bone Marrow	Regev/ICA	Bone Marrow_Healthy_Regev_public	8	8	283894	https://data.humancellatlas.org/explore/projects/cc95ff89-2e68-4a08-a234-480eca21ce79		c,d																				public
Brain	Allen Atlas	Brain_Healthy_Allen Atlas_public	3	3	47509	https://portal.brain-map.org/		c,d																				public
Breast, e. muscularis, e. mucosa, heart, lung, prostate, sk. muscle, skin	Regev	Tissue_Healthy_Regev_snRNA-seq_unpublished	22	13	257527	Relevant processed data subset available on Terra	Yes	c,d																				GTEX: ORSP-3635
Colon	Regev/Xavier	Colon_Healthy_Regev/Xavier_2020	12	12	102655	https://www.ncbi.nlm.nih.gov/pubmed/31348891		c,d		a,b, e														b,c				public
Cord Blood	Regev/ICA	Cord Blood_Healthy_Regev_unpublished	8	8	263828	https://data.humancellatlas.org/explore/projects/cc95ff89-2e68-4a08-a234-480eca21ce79		c,d																				public
ENS	Regev/Xavier	Enteric Nervous System_Healthy_Regev/Xavier_unpublished	16	16	133715	https://www.biorxiv.org/content/10.1101/746743v4		c,d																				public
Eye	Sanes	Eye_Sanes_unpublished	7	6	19659	to be published in PNAS 'next week', GSE146188 and at Broad SCP (URL: https://singlecell.broadinstitute.org/single_cell/study/SCP780)		c,d																				Dana Farber / Harvard Cancer Center Protocol Number: 13-416 and Massachusetts Eye and Ear Protocol Number 18-034H)."
Heart	Ellinor	Heart_Healthy_Ellinor_preprint 2020	44	7	256504	https://www.biorxiv.org/content/10.1101/2020.01.06.896076v1		c,d																				public
Kidney	Greka/Regev	Kidney_Healthy_Greka_unpublished	9	9	75056	Relevant processed data subset available on Terra	Terra	c,d																				2011P002692
Liver	Manton	Liver_Healthy_Manton_unpublished	4	4	13083	Relevant processed data subset available on Terra	Terra	c,d																				IRB 02-240; ORSP 1702 and ORSP-2630 under ORSP-2169
Lung	Barbry	Lung_Healthy_Barbry_preprint 2020	28	10	59216	https://www.biorxiv.org/content/10.1101/2019.12.21.884759v1		c,d																				public
Lung	Kropski	Lung_Healthy_Kropski/Banovich_preprint 2019	10	1	31326	https://www.biorxiv.org/content/10.1101/753806v1		c,d		e														a,c				public
Lung	Lafyatis/Rojas	Lung_Healthy_Lafyatis/Rojas_2019	8	8	22175	https://erj.ersjournals.com/content/54/2/1802441.long	Terra, master_df.csv	a,b,c,d		e				a,b,c,d	a,b,c,d,e									a,c				public
Lung	Misharin_new	Lung_Healthy_Misharin_unpublished	3	1	17627	Relevant processed data subset available on Terra	Terra	c,d		e														a,c				see lung table
Lung	Nawijn/Teichmann	Lung_Healthy_Nawijn_2019	6	6	10856	https://www.nature.com/articles/s41591-019-0468-5		c,d		e														a,c				public
Lung	Northwestern_Misharin_2018Reyfman	Lung_Healthy_Misharin/Budinger_2018	8	8	37260	https://www.atsjournals.org/doi/abs/10.1164/rccm.201712-2410OC		c,d		e														a,c				public
Lung	Regev/Rajagopal	Lung_Smoker_Regev/Rajagopal_unpublished	2	2	96786	Relevant processed data subset available on Terra	Terra	c,d					all													all		MGH IRB: Rajagopal, 2012P001079 (ORSP-3900) under ORSP-3490
Lung	Regev/Rajagopal	Lung_Non-smoker_Regev/Rajagopal_unpublished	8	8	277224	Relevant processed data subset available on Terra				a,b,c,e			all											c		all		MGH IRB: Rajagopal, 2012P001079 (ORSP-3900) under ORSP-3490
Lung	Sanger_Meyer_2019Madissoon	Lung_Healthy_Meyer_2019	5	1	50426	https://genomebiology.biomedcentral.com/articles/10.1186/s13059-019-1906-x		c,d																				public
Lung	Whitsett		6	6	34185																							see lung table
Lung	Xavier/Regev	Lung_Fibrosis_Xavier_snRNA-seq_unpublished	3	3	16306	Relevant processed data subset available on Terra	Terra	c,d																				Medoff, 2003P000555 (CG-5242) under ORSP-3490 (lung) Medoff, 2015P000319 (CG-5145) under ORSP-3490 (lung)
Lung	Xavier/Regev	Lung_Healthy_Xavier_snRNA-seq_unpublished	3	3	24145	Relevant processed data subset available on Terra	Terra	c,d																				"Medoff, 2003P000555 (CG-5242) under ORSP-3490 (lung) Medoff, 2015P000319 (CG-5145) under ORSP-3490 (lung)"
Nasal	Nawijn/Teichmann		2	2	7004	https://www.nature.com/articles/s41591-019-0468-5				a,b,d,e														c				public
Nasal	Barbry	Nasal_Healthy_Barby_preprint 2020	7	7	17911	https://www.biorxiv.org/content/10.1101/2019.12.21.884759v1		c,d																				public
Nasal Polyps	Shalek	Nasal_Polyps_Shalek_2018	12	12	18375	https://www.ncbi.nlm.nih.gov/pubmed/30135581		c,d																				public
Olfactory Epithelium	Goldstein	Olfactory epithelium_Nasal tumor_Goldstein_2020	4	4	26039	https://www.nature.com/articles/s41593-020-0587-9		c,d																				public
Pancreas	Regev/Jacks	Pancreas_PDAC_Naive_Jacks/Regev_unpublished	16	16	101999	Relevant processed data subset available on Terra	Terra	c,d																				Fernandez-del Castillo, 2003P001289 (CG-4692) under ORSP-3490
Pancreas	Regev/Jacks	Pancreas_PDAC_Treated_Jacks/Regev_unpublished	12	12	59769	Relevant processed data subset available on Terra																						Fernandez-del Castillo, 2003P001289 (CG-4692) under ORSP-3490
Pancreas	Sandberg	Pancreas_Healthy_Sandberg_2016	10	10	2552	https://www.ncbi.nlm.nih.gov/pubmed/27667667		c,d																				public
Placenta	Dennis Lo	Placenta_Healthy_DennisLo_unpublished	1	1	21011	Relevant processed data subset available on Terra	Terra	c,d
Placenta	Rockefeller	Placenta_Healthy_Rockefeller	3	3	14293	https://advances.sciencemag.org/content/4/10/eaau4788		c,d																				public
Placenta	Teichmann	Placenta_Healthy_Teichmann_2018	7	7	64054	https://www.nature.com/articles/s41586-018-0698-6		c,d																				public
lung	GEO	GSE102592	2	N/A	20173	Relevant processed data subset available on Terra	Yes	a,b						a,b,c,d	a,b,c,d,e														GSE102592
lung	GEO	GSE103918	1	N/A	1456	Relevant processed data subset available on Terra	Yes	a,b						a,b,c,d	a,b,c,d,e														GSE103918
blood	GEO	GSE104600	1	N/A	956	Relevant processed data subset available on Terra	Yes	a,b						a,b,c,d	a,b,c,d,e														GSE104600
blood	GEO	GSE107747	2	N/A	10941	Relevant processed data subset available on Terra	Yes	a,b						a,b,c,d	a,b,c,d,e														GSE107747
brain	GEO	GSE108571	4	N/A	15239	Relevant processed data subset available on Terra	Yes	a,b						a,b,c,d	a,b,c,d,e														GSE108571
testis	GEO	GSE109037	8	N/A	24081	Relevant processed data subset available on Terra	Yes	a,b						a,b,c,d	a,b,c,d,e														GSE109037
blood	GEO	GSE110973	2	N/A	6414	Relevant processed data subset available on Terra	Yes	a,b						a,b,c,d	a,b,c,d,e														GSE110973
blood	GEO	GSE111014	1	N/A	40536	Relevant processed data subset available on Terra	Yes	a,b						a,b,c,d	a,b,c,d,e														GSE111014
tumor, blood	GEO	GSE111360	5	N/A	29088	Relevant processed data subset available on Terra	Yes	a,b						a,b,c,d	a,b,c,d,e														GSE111360
kidney	GEO	GSE112570	2	N/A	7865	Relevant processed data subset available on Terra	Yes	a,b						a,b,c,d	a,b,c,d,e														GSE112570
blood	GEO	GSE112845	6	N/A	25048	Relevant processed data subset available on Terra	Yes	a,b						a,b,c,d	a,b,c,d,e														GSE112845
brain	GEO	GSE113036	1	N/A	3478	Relevant processed data subset available on Terra	Yes	a,b						a,b,c,d	a,b,c,d,e														GSE113036
kidney	GEO	GSE114530	5	N/A	27769	Relevant processed data subset available on Terra	Yes	a,b						a,b,c,d	a,b,c,d,e														GSE114530
mammary	GEO	GSE114724	5	N/A	28691	Relevant processed data subset available on Terra	Yes	a,b						a,b,c,d	a,b,c,d,e														GSE114724
kidney	GEO	GSE114802	2	N/A	8425	Relevant processed data subset available on Terra	Yes	a,b						a,b,c,d	a,b,c,d,e														GSE114802
kidney	GEO	GSE115149	1	N/A	4808	Relevant processed data subset available on Terra	Yes	a,b						a,b,c,d	a,b,c,d,e														GSE115149
blood	GEO	GSE115189	1	N/A	3372	Relevant processed data subset available on Terra	Yes	a,b						a,b,c,d	a,b,c,d,e														GSE115189
kidney	GEO	GSE117211	1	N/A	3956	Relevant processed data subset available on Terra	Yes	a,b						a,b,c,d	a,b,c,d,e														GSE117211
prostate	GEO	GSE117403	3	N/A	109061	Relevant processed data subset available on Terra	Yes	a,b						a,b,c,d	a,b,c,d,e														GSE117403
blood, bone marrow	GEO	GSE117824	11	N/A	51937	Relevant processed data subset available on Terra	Yes	a,b						a,b,c,d	a,b,c,d,e														GSE117824
ovary	GEO	GSE118127	31	N/A	52998	Relevant processed data subset available on Terra	Yes	a,b						a,b,c,d	a,b,c,d,e														GSE118127
brain	GEO	GSE119212	1	N/A	33128	Relevant processed data subset available on Terra	Yes	a,b						a,b,c,d	a,b,c,d,e														GSE119212
tonsil	GEO	GSE119506	1	N/A	1663	Relevant processed data subset available on Terra	Yes	a,b						a,b,c,d	a,b,c,d,e														GSE119506
tonsil	GEO	GSE119507	1	N/A	4342	Relevant processed data subset available on Terra	Yes	a,b						a,b,c,d	a,b,c,d,e														GSE119507
kidney	GEO	GSE119561	2	N/A	17698	Relevant processed data subset available on Terra	Yes	a,b						a,b,c,d	a,b,c,d,e														GSE119561
blood	GEO	GSE119594	6	N/A	15498	Relevant processed data subset available on Terra	Yes	a,b						a,b,c,d	a,b,c,d,e														GSE119594
bone_marrow	GEO	GSE120446	25	N/A	90653	Relevant processed data subset available on Terra	Yes	a,b						a,b,c,d	a,b,c,d,e														GSE120446
blood	GEO	GSE121267	2	N/A	3149	Relevant processed data subset available on Terra	Yes	a,b						a,b,c,d	a,b,c,d,e														GSE121267
lung, nasal	GEO	GSE121600	20	N/A	139857	Relevant processed data subset available on Terra	Yes	a,b						a,b,c,d	a,b,c,d,e														GSE121600
brain	GEO	GSE122342	1	N/A	11277	Relevant processed data subset available on Terra	Yes	a,b						a,b,c,d	a,b,c,d,e														GSE122342
blood	GEO	GSE122703	2	N/A	8017	Relevant processed data subset available on Terra	Yes	a,b						a,b,c,d	a,b,c,d,e														GSE122703
lung	GEO	GSE122960	34	N/A	224006	Relevant processed data subset available on Terra	Yes	a,b						a,b,c,d	a,b,c,d,e														GSE122960
mammary	GEO	GSE123926	2	N/A	24741	Relevant processed data subset available on Terra	Yes	a,b						a,b,c,d	a,b,c,d,e														GSE123926
testis	GEO	GSE124263	8	N/A	34729	Relevant processed data subset available on Terra	Yes	a,b						a,b,c,d	a,b,c,d,e														GSE124263
blood	GEO	GSE124334	1	N/A	6837	Relevant processed data subset available on Terra	Yes	a,b						a,b,c,d	a,b,c,d,e														GSE124334
kidney	GEO	GSE124472	1	N/A	2668	Relevant processed data subset available on Terra	Yes	a,b						a,b,c,d	a,b,c,d,e														GSE124472
lymph_node	GEO	GSE124494	6	N/A	33257	Relevant processed data subset available on Terra	Yes	a,b						a,b,c,d	a,b,c,d,e														GSE124494
blood	GEO	GSE124898	1	N/A	3725	Relevant processed data subset available on Terra	Yes	a,b						a,b,c,d	a,b,c,d,e														GSE124898
lymph_node	GEO	GSE125680	1	N/A	4434	Relevant processed data subset available on Terra	Yes	a,b						a,b,c,d	a,b,c,d,e														GSE125680
blood	GEO	GSE127472	1	N/A	2416	Relevant processed data subset available on Terra	Yes	a,b						a,b,c,d	a,b,c,d,e														GSE127472
blood, skin	GEO	GSE128066	7	N/A	13484	Relevant processed data subset available on Terra	Yes	a,b						a,b,c,d	a,b,c,d,e														GSE128066
lung	GEO	GSE128169	16	N/A	96431	Relevant processed data subset available on Terra	Yes	a,b						a,b,c,d	a,b,c,d,e														GSE128169
adipose	GEO	GSE128518	2	N/A	16834	Relevant processed data subset available on Terra	Yes	a,b						a,b,c,d	a,b,c,d,e														GSE128518
adipose	GEO	GSE128889	1	N/A	11338	Relevant processed data subset available on Terra	Yes	a,b						a,b,c,d	a,b,c,d,e														GSE128889
bladder	GEO	GSE129845	3	N/A	13495	Relevant processed data subset available on Terra	Yes	a,b						a,b,c,d	a,b,c,d,e														GSE129845
liver	GEO	GSE130073	1	N/A	4059	Relevant processed data subset available on Terra	Yes	a,b						a,b,c,d	a,b,c,d,e														GSE130073
blood	GEO	GSE130117	3	N/A	12042	Relevant processed data subset available on Terra	Yes	a,b						a,b,c,d	a,b,c,d,e														GSE130117
testis	GEO	GSE130151	1	N/A	3289	Relevant processed data subset available on Terra	Yes	a,b						a,b,c,d	a,b,c,d,e														GSE130151
brain	GEO	GSE130238	4	N/A	16086	Relevant processed data subset available on Terra	Yes	a,b						a,b,c,d	a,b,c,d,e														GSE130238
prostate	GEO	GSE130318	2	N/A	12616	Relevant processed data subset available on Terra	Yes	a,b						a,b,c,d	a,b,c,d,e														GSE130318
blood, bone marrow	GEO	GSE130430	8	N/A	9307	Relevant processed data subset available on Terra	Yes	a,b						a,b,c,d	a,b,c,d,e														GSE130430
peritoneal	GEO	GSE130888	13	N/A	95570	Relevant processed data subset available on Terra	Yes	a,b						a,b,c,d	a,b,c,d,e														GSE130888
kidney	GEO	GSE131685	3	N/A	25404	Relevant processed data subset available on Terra	Yes	a,b						a,b,c,d	a,b,c,d,e														GSE131685
blood, skin	GEO	GSE132802	14	N/A	54476	Relevant processed data subset available on Terra	Yes	a,b						a,b,c,d	a,b,c,d,e														GSE132802
bone, lymph node, skin	GEO	GSE133704	7	N/A	25002	Relevant processed data subset available on Terra	Yes	a,b						a,b,c,d	a,b,c,d,e														GSE133704
ileum	GEO	GSE134809	22	N/A	119111	Relevant processed data subset available on Terra	Yes	a,b						a,b,c,d	a,b,c,d,e														GSE134809
brain	GEO	GSE135618	6	N/A	11451	Relevant processed data subset available on Terra	Yes	a,b						a,b,c,d	a,b,c,d,e														GSE135618
spleen	GEO	GSE135929	2	N/A	2042	Relevant processed data subset available on Terra	Yes	a,b						a,b,c,d	a,b,c,d,e														GSE135929
liver, blood	GEO	GSE136103	24	N/A	92974	Relevant processed data subset available on Terra	Yes	a,b						a,b,c,d	a,b,c,d,e														GSE136103
kidney	GEO	GSE136314	9	N/A	253116	Relevant processed data subset available on Terra	Yes	a,b						a,b,c,d	a,b,c,d,e														GSE136314
tumor, blood	GEO	GSE136394	16	N/A	73454	Relevant processed data subset available on Terra	Yes	a,b						a,b,c,d	a,b,c,d,e														GSE136394
brain, tumor, blood	GEO	GSE139249	12	N/A	40822	Relevant processed data subset available on Terra	Yes	a,b						a,b,c,d	a,b,c,d,e														GSE139249
tumor, blood, tonsil	GEO	GSE139324	63	N/A	133173	Relevant processed data subset available on Terra	Yes	a,b						a,b,c,d	a,b,c,d,e														GSE139324
brain	GEO	GSE98201	1	N/A	59236	Relevant processed data subset available on Terra	Yes	a,b						a,b,c,d	a,b,c,d,e														GSE98201
			751		4808278
