## Supplementary Tables for "Integrated analyses of single-cell atlases reveal age, gender, and smoking status associations with cell type-specific expression of mediators of SARS-CoV-2 viral entry and highlights inflammatory programs in putative target cells": Supplementary_Table_04_Immunohistochemistry_and_PLISH.xlsx

### Sheet: IHC
Antibody/PLISH probes	Catalog number	Retrieval conditions	Dilution
Ace2 rabbit	ab15348	Citrate or Tris-EDTA or No retrieval	1:100- 1:400
Ace2 rabbit Mouse IgG2a	MAB933-SP	Only works eith Citrate or Tris-EDTA	1:100
ACE2 Goat	AF933-SP	Only works eith Citrate or Tris-EDTA	1:100
TMPRSS2 Rabbit	ab92323	Doesnt work with any	1:100
CD45 Mouse	304002	Citrate	1:100
CD31 Mouse	M082329-2	Citrate	1:100
Ki-67 Monoclonal Antibody (SolA15), Biotin	13-5698-82	Citrate	1:300
BSND Antibody Mouse	H00007809-B01P	Citrate	1:300
SCGB1A1 MAB4218 Rat	MAB4218	Citrate or Tris-EDTA or No retrieval	1:300
KRT5 Chicken	905901	Citrate	1:200
acetylated Tubulin Mouse	T6793	Citrate	1:1000
HT2-280 Mouse	TB-27AHT2-280	no retrieval	1:100
Muc5AC Mouse	MA5-11202	Citrate	1:1000
Anti-alpha smooth muscle Actin Mouse IgG2a	ab7817	Citrate	1:200
TMPRSS2 Rabbit	ab109131	Citrate or Tris-EDTA	1:200
AGER Goat	AF1145	Citrate or Tris-EDTA	1:200
Pro SPC Rabbit	AB3786	Citrate or Tris-EDTA	1:500
ACTA2 Mouse	F3777	Citrate or Tris-EDTA	1:500

### Sheet: PLISH
name	Probe sequence (Red: Gene specific, Black: Detection handle)
hsHR2X-TMPRSS2-2619	AGTCATTTTGTCAAAGCAGC TTATACGTCGAGTTGAAGAACAACCTG
hsHL2X-TMPRSS2-2619	TCGTACGTCTAACTTACGTCGTTATG TGAAATAGGCCACCACTCTT
hsHR2X-TMPRSS2-1300	ACCTTGGCAGCGTTCAGCAC TTATACGTCGAGTTGAAGAACAACCTG
hsHL2X-TMPRSS2-1300	TCGTACGTCTAACTTACGTCGTTATG TTCTGAGGTCTTCCCTTTCT
hsHR2X-TMPRSS2-1531	ACCATCACATTCCCGTACAC TTATACGTCGAGTTGAAGAACAACCTG
hsHL2X-TMPRSS2-1531	TCGTACGTCTAACTTACGTCGTTATG TCCTGGTCTGTAAGCTTTGG
hsHR2X-TMPRSS2-2042	CCCCTTGTGGAGAGGTAGGC TTATACGTCGAGTTGAAGAACAACCTG
hsHL2X-TMPRSS2-2042	TCGTACGTCTAACTTACGTCGTTATG TGGGGACACTACCAAGTGGC
hsHR2X-TMPRSS2-3349	AAGGAGTCATTTGAGGGACC TTATACGTCGAGTTGAAGAACAACCTG
hsHL2X-TMPRSS2-3349	TCGTACGTCTAACTTACGTCGTTATG TCTCCAACAGGACAGGCTGC
hsHR2X-ACE2-1719	AATGCTAGGGTCCAGGGTTC TTATACGTCGAGTTGAACGTCGTAACA
hsHL2X-ACE2-1719	TAGCGCTAACAACTTACGTCGTTATG TGATTTTCCAAGCCTCAGCA
hsHR2X-ACE2-58	AGCAGTTACAGCAACAAGGC TTATACGTCGAGTTGAACGTCGTAACA
hsHL2X-ACE2-58	TAGCGCTAACAACTTACGTCGTTATG TGAGAAGGAGCCAGGAAGAG
hsHR2X-ACE2-1457	CTCGCTTCATCTCCCACCAC TTATACGTCGAGTTGAACGTCGTAACA
hsHL2X-ACE2-1457	TAGCGCTAACAACTTACGTCGTTATG TTTTTCATCCACTGGTCTTT
hsHR2X-ACE2-2872	ATGCATGCCATTCTCAATCC TTATACGTCGAGTTGAACGTCGTAACA
hsHL2X-ACE2-2872	TAGCGCTAACAACTTACGTCGTTATG TTGCAGCTACACCAGTTCCC
hsHR2X-ACE2-1038	ACTGCTTTCTGAACATTTCC TTATACGTCGAGTTGAACGTCGTAACA
hsHL2X-ACE2-1038	TAGCGCTAACAACTTACGTCGTTATG TGGGTCCGTTAGCATGGAAT
hsHR7X-CTSL-1209	AATCCACAGATCTGGGGGCC TTATACGTCGAGTTGATATTCCTCAGG
hsHL7X-CTSL-1209	GTGTAATTGTCACTTACGTCGTTATG TCATAAAACAGAGGTTCCTG
hsHR7X-CTSL-1114	AATTCTTCACTGGTCATGTC TTATACGTCGAGTTGATATTCCTCAGG
hsHL7X-CTSL-1114	GTGTAATTGTCACTTACGTCGTTATG TCCAAAGGCGTTCATGGCCA
hsHR7X-CTSL-1691	TTCTCCGGTCTTTGGCCATC TTATACGTCGAGTTGATATTCCTCAGG
hsHL7X-CTSL-1691	GTGTAATTGTCACTTACGTCGTTATG TTTACGTAGCCACCCATGCC
hsHR7X-CTSL-437	TCCCTGGCGCGGTTCGTGGC TTATACGTCGAGTTGATATTCCTCAGG
hsHL7X-CTSL-437	GTGTAATTGTCACTTACGTCGTTATG TTGTTTACTGACTGTCCCAG
hsHR7X-CTSL-247	ACCGCAAGCCCTGTGTGGAC TTATACGTCGAGTTGATATTCCTCAGG
hsHL7X-CTSL-247	GTGTAATTGTCACTTACGTCGTTATG TGTTTCAGCCTAACCTTGCT
HR2X-Scramble	AACCGGTACGTACGGATTGATTATACGTCGAGTTGAAGAACAACCTG
HL2X-Scramble	TCGTACGTCTAACTTACGTCGTTATGAACCGGTACGTACGGATTGA
HR5X-Scramble	AACCGGTACGTACGGATTGATTATACGTCGAGTTGAACGTCGTAACA
HL5X-Scramble	TAGCGCTAACAACTTACGTCGTTATGAACCGGTACGTACGGATTGA

### Sheet: Summary of Areas Stained
Antibody/PLISH probe	Area stained	cell type	overlap (yes or no)
ACE2 Goat	Large Airway	SCGB1A1+ cells	No
ACE2 Goat	Large Airway	MUC5AC+ cells	No
ACE2 Goat	Large Airway	CD31+ cells	very few
ACE2 Goat	Alveoli	proSPC+ and HTII280+ cells	Yes
ACE2 Goat	Glands	ACTA2+ cells	very few
Ace2 rabbit	Alveoli	CD45+ cells	yes
Ace2 rabbit	Alveoli	HTII280+ cells	no
Ace2 Mouse IgG2a	Alveoli	CD45+ cells	yes
Ace2 Mouse IgG2a	Alveoli	HTII280+ cells	no
ACE2 PLISH	Large Airway	Glandular epithelial cells	Yes
ACE2 PLISH	Large Airway	Surface epithelial cells	Yes
TMPRSS2 Rabbit (ab109131)	alveoli	proSPC+ cells	Yes
ACE2 PLISH	alveoli	proSPC+ cells	Yes
TMPRSS2 PLISH	alveoli	proSPC+ cells	Yes
