## Supplementary Tables for "Integrated analyses of single-cell atlases reveal age, gender, and smoking status associations with cell type-specific expression of mediators of SARS-CoV-2 viral entry and highlights inflammatory programs in putative target cells": Supplementary_Table_05_fetal_ped_mean_std_expression_AT2_ciliated.xlsx

### Sheet: LSN_regTsanWhitKraKamMishSchSch
ann_level_3	age_bins_fetal	ACE2	ACE2	TMPRSS2	TMPRSS2	CTSL	CTSL	n_cells
		mean	std	mean	std	mean	std	count
AT2	First TM	0.00344985	0.0326109	0.282302	0.343502	0.122719	0.209822	124
AT2	Second TM	0.00640619	0.0722456	0.386149	0.520136	0.141707	0.309041	4592
AT2	Pediatric	0.00554881	0.0882146	0.642015	0.901238	0.0767211	0.348678	6851
AT2	Age 10-25	0.00768595	0.0725188	0.18762	0.363965	0.212526	0.371826	22559
AT2	Age 25-40	0.0128648	0.100452	0.579227	0.66525	0.16279	0.379775	4679
AT2	Age 40-60	0.0112216	0.116164	0.492328	0.76236	0.0809605	0.275064	42911
AT2	Age 60+	0.0100723	0.100537	0.749521	0.842453	0.104941	0.288504	10106
Multiciliated lineage	First TM	0.00430364	0.0558392	0.325864	0.498414	0.36759	0.516019	970
Multiciliated lineage	Second TM	0.00398413	0.0602853	0.302796	0.468453	0.548499	0.582191	2810
Multiciliated lineage	Pediatric	0.00456754	0.065443	0.247021	0.463436	0.233444	0.462996	971
Multiciliated lineage	Age 10-25	0.0129995	0.111495	0.220519	0.420308	0.328914	0.52335	4393
Multiciliated lineage	Age 25-40	0.0128303	0.112254	0.224447	0.459051	0.307759	0.538594	10892
Multiciliated lineage	Age 40-60	0.0171501	0.121513	0.249669	0.457904	0.312462	0.490646	14433
Multiciliated lineage	Age 60+	0.00822168	0.0768568	0.249497	0.556076	0.142844	0.361445	4832
